# An atlas of neural crest lineages along the posterior developing zebrafish at single-cell resolution

**DOI:** 10.1101/2020.06.14.150938

**Authors:** Aubrey G.A. Howard, Phillip A. Baker, Rodrigo Ibarra-García-Padilla, Joshua A. Moore, Lucia J. Rivas, James J. Tallman, Eileen W. Singleton, Jessa L. Westheimer, Julia A. Corteguera, Rosa A. Uribe

## Abstract

Neural crest cells (NCCs) are vertebrate stem cells that give rise to various cell types throughout the developing body in early life. Here, we utilized single-cell transcriptomic analyses to delineate NCC-derivatives along the posterior developing vertebrate, zebrafish, during the late embryonic to early larval stage, a period when NCCs are actively differentiating into distinct cellular lineages. We identified several major NCC/NCC-derived cell-types including mesenchyme, neural crest, neural, neuronal, glial, and pigment, from which we resolved over three dozen cellular subtypes. We dissected gene expression signatures of pigment progenitors delineating into chromatophore lineages, mesenchyme subtypes, and enteric NCCs transforming into enteric neurons. Global analysis of NCC derivatives revealed they were demarcated by combinatorial *hox* gene codes, with distinct profiles within neuronal cells. From these analyses, we present a comprehensive cell-type atlas that can be utilized as a valuable resource for further mechanistic and evolutionary investigations of NCC differentiation.
