## Supplementary material for "An atlas of neural crest lineages along the posterior developing zebrafish at single-cell resolution": Figure 2-source data 1

### Sheet: Sheet1
236 elements included exclusively in "68h-CL4":		344 elements included exclusively in "68h-CL18":		405 common elements in "68h-CL4" and "68h-CL18":
AL935199.1		cenph		oca2
ttc38		cks2		zdhhc2
kcnj13		apitd1		slc22a2
SPAG9 (1 of many)		ube2c		hnmt
rab34b		zswim7		tspan10
spire1a		ube2t		slc38a11
zgc:136908		cdk1		slc2a15b
ptpro		zgc:163014		s100w
SMIM30		dtymk		csrp2
CABZ01061495.1		sh3d21		mlpha
gpd1c		smc2		prnpb
fam212ab		depdc1a		tmem243a
vac14		dhfr		slc24a4a
ano10b		zwilch		tyrp1a
dstyk		dctd		rabl6b
eepd1		ing5b		fam150bb
CCDC18		haus1		spock3
neurl1b		mus81		mitfa
bri3		nsl1		CABZ01067314.1
pknox1.2		kpna2		slc29a3
atp11a		esco2		slc22a7a
si:ch211-243a20.3		ncaph2		gpr143
trpm1b		aurkb		ocstamp
zgc:110789		si:dkey-6i22.5		tfap2e
tpd52l2a		CABZ01074745.1		si:dkey-21a6.5
rab3il1		ccna2		slc30a8
gatm		asf1ba		anxa2a
cox6b2		tk1		ENSDARG00000011076
asah1b		si:ch211-156b7.4		hsd20b2
stom		cks1b		slc3a2a
hopx		rrm1		slc45a2
atp6ap1b		dnph1		fabp11a
syngr2a		cdca8		rhag
rps27.2		pcna		mt2
si:dkey-69o16.5		ccnb1		bace2
tdh		ska1		prkar1b
myo1ca		haus3		rasd1
ENSDARG00000098540		mad2l1		mtbl
ablim3		rpa2		si:ch211-195b13.1
gpr146		lmnl3		agtrap
spast		CABZ01058261.1		rab38c
adprh		si:ch73-196l6.5		gramd2aa
ccni		dscc1		pttg1ipb
rassf2a		cdca5		slc39a10
tcn2		haus4		gstt1a
SLC27A2 (1 of many)		tuba8l4		lgals2a
ehd1a		stmn1a		nqo1
rpl22		rabl3		abracl
cpvl		arpp19b		atp6v0a2b
psen2		cenpn		pcdh10a
wdr13		kiaa0101		rab32a
csnk1e		hmbsb		si:dkeyp-118a3.2
si:dkey-4e7.3		orc4		rtn1b
slc38a5b		pbk		s100a10b
psenen		si:ch211-69g19.2		nptx1l
dixdc1b		swi5		dct
aamp		ppp1r13ba		tmem243b
sdr16c5b		actn2b		drd3
tpk1		dynll2a		ak1
aldh16a1		hltf		pcbd1
ENSDARG00000094300		haus7		hsc70
id2a		mibp		stx12l
ctsc		tyms		atp6v0e1
hacd2		tubb2b		plpp1a
bloc1s4		plk1		ENSDARG00000102191
eif4ebp1		ncapd2		slc29a1a
elovl1b		spc25		sypl2b
msx2b		add1		slc24a5
arl6ip5b		zgc:112056		si:dkey-204f11.64
eif3i		pane1		pah
PEPD		rad51		tspan36
pip5k1bb		chtf8		cdk15
oaz2a		nusap1		rgs16
msra		ndc80		anxa1a
tmem110l		rpa3		syngr2b
plpp2b		si:ch211-108c6.2		emp3b
pdlim5b		rnf181		atp6v0ca
zgc:194981		pdrg1		FP085398.1
slc7a8a		fam120a		dhrs9
BX936337.1		nutf2l		pmela
rpl14		gins2		cdh1
rps26l		hmces		zgc:110339
gpx4a		znf511		frmd8
atp6v1h		birc5a		ift27
rps25		rrm2		zgc:165573
cd164		ncaph		ctsd
cers5		qpct		adssl1
RPS17		si:ch211-173d10.1		pfn1
atp5ib		zgc:112496		gch2
itm2ba		shcbp1		zgc:63863
gstz1		rdh10a		tyrp1b
eif4ebp3		hexa		nme4
mgst3b		rnaseh2a		pafah1b3.1
rras2		cenpw		ap3m2
ctsz		prim1		icn
fam43a		pttg1		ENSDARG00000056233
cox4i1		banf1		iscub
shroom2a		cdk2		prdx2
pfdn4		h3f3a		smim29
stard3		sub1b		fabp3
pnp5a		rorab		ckbb
cox6c		cant1a		si:ch211-71m22.3
ndfip1		vps16		rac3b
ctsa		top2a		arl6ip1
atp5e		anp32b		bloc1s6
si:dkey-10p5.10		hmgb2a		sh3glb2b
magt1		ssna1		rab20
commd8		mpv17l2		aldh9a1a.1
lhfpl2b		zgc:152830		dtnbp1a
ndufa3		ndnl2		vamp3
anxa4		rrm2.1		ENSDARG00000009313
ppp2r5d		rfc2		gm2a
rpl31		ttk		rnaseka
rtn3		ENSDARG00000067777		ctsh
crlf3		dek		slc39a1
ormdl2		dnajc9		qdpra
aqp3a		sypl2a		si:dkey-188i13.11
slc30a1a		mybl2b		zgc:110239
atp6v1d		zw10		anxa13l
gmps		atp5s		dync1li2
sh3kbp1		poc1b		dctn2
plk3		rad1		si:dkey-238d18.4
idh2		tp53inp2		gstp1
CDPF1		tuba1b		smyd1a
arrb2b		smfn		ENSDARG00000027547
gabarapa		rpl37		cst14a.2
tmem134		anapc10		si:ch211-117c9.5
rps23		arpc5a		tnfaip8l3
CABZ01118776.1		parp1		stk17a
ckba		thyn1		osbpl10b
slc25a3b		scamp4		jpt1b
lamtor2		kalrnb		akr1b1
gsto2		kif23		bhlhe41
ndufa7		dck		cd63
ndufb7		desi1b		kif5ba
cndp2		nap1l1		vamp5
hdlbpa		furinb		cotl1
gtf2b		hat1		tuba8l3
sqstm1		orc6		tm7sf3
mtap		tacc3		ttyh2l
rspry1		MZT1		dynlrb1
wbp2nl		stra13		lin7a
tollip		atp5g1		slc6a15
rps17		vps11		anxa5b
cmtm7		si:ch211-11k18.4		timeless
serinc1		ranbp1		degs1
commd2		cenpk		cst14b.1
trappc2l		myl6		fnbp1l
ppp2r1bb		nde1		actb2
ndufa5		cox18		vps26a
metrnl		atp5b		atp6v1ab
vps35		unga		palm1b
f10		calm3a		hps1
ENSDARG00000091079		rpa1		fxyd1
cs		churc1		ctsf
snai2		smim8		seph
dap1b.1		rfc3		cited1
glo1		rbb4l		bves
mef2aa		pfdn2		naga
ccng2		zgc:136439		ppiaa
prdx5		ska2		atp6v1g1
hagh		cox7a1		scpep1
bckdk		calm1b		adi1
fundc1		rnaseh2c		prdx6
soul3		blvrb		rgs12b
stambpa		cspg5a		sptlc2a
cited4b		tbk1		actr10
nck1a		gdap2		idh1
dscr3		ywhaba		mon1ba
rpl38		atp5g3a		spra
vdac2		lsm1		atp6ap2
dap1b		ube2nb		cisd1
ginm1		brk1		adh8b
pfdn5		capza1b		tmem50a
atp5a1		tmtc4		rpl12
tmem30ab		impa1		cox4i2
rab1ab		ctdspl3		eml1
fbp1a		hsbp1l1		ucp3.1
creg1		zgc:110540		dhrs13a.1
tecrb		ube2v2		rab5c
ralaa		cript		dpp7
ppt1		slc26a11		ndrg1a
ppm1la		spc24		rpl36a
ndufs8a		eif2s2		gstr
glmp		dynll1		tmeff2b
ndufb9		rfc5		rab7
CU694197.1		ndufa6		ctsla
atp6v1c1a		tmem206		atp6v1e1b
akt1s1		hmgb2b		coro1ca
pno1		lin52		atp6v1c1b
rgrb		calm3b		aph1b
skp1		pin4		eno3
tpi1b		mcts1		fuom
ivd		nt5c3a		prss16
mdh2		kif22		hs1bp3
sgce		zgc:77439		selj
id3		si:ch211-114n24.6		dctn3
lyrm4		bdh2		marcksl1b
tax1bp3		mis12		lamtor5
romo1		lipf		pla2g15
rap1b		wdr41		dynll2b
atp6v0b		rbbp4		atp6v0a1a
anxa3b		sub1a		slc37a2
ndufb2		spryd7b		sik1
map1lc3a		calm2a		TST
dars		commd4		crabp2b
pgd		ppp1r2		si:zfos-943e10.1
sdhb		phax		psap
smim12		minos1		bhlhe40
atp2b4		gmpr2		serinc2
dldh		lzic		cst3
rnf7		thop1		capns1b
cab39l		crebl2		ctsba
nipsnap2		exoc2		fxyd6l
vma21		hrsp12		atox1
sumo2b		eipr1		pnp4a
lgals3a		acat1		tfap2a
ndufa1		si:dkeyp-75h12.5		tubb4b
mrpl53		pold1		dync1i2a
trappc1		gnb1a		tnfaip2a
chmp2bb		cox7c		zgc:92249
emc7		uchl5		si:dkey-31g6.6
anxa11b		im:6904045		ENSDARG00000019081
prkar2aa		sssca1		sptbn1
ola1		si:ch211-282b22.1		gnpda1
aldh6a1		anks1b		si:dkey-51e6.1
rwdd1		asf1bb		tmem9b
tomm20b		myeov2		tuba8l
syf2		tmpoa		rab14
ube2al		coro1cb		adam10a
txn		gskip		ehd1b
rab11a		vrk1		cyb5r3
rnf10		chaf1a		gpm6ab
fam133b		cetn3		pitpnaa
dusp1		pex19		atp6v0d1
ppdpfa		atl2		pik3c3
		hint1		tegt
		tubg1		nenf
		hmgb1a		nkain1
		ENSDARG00000090191		CABZ01032488.1
		gsta.1		cd151
		siva1		gdi2
		rabggtb		park7
		cox6a1		spna2
		ran		arhgdia
		mrpl27		c13h10orf11
		mfsd8		dmtn
		atp5ia		mdh1aa
		ndufa11		stx12
		ndufb5		selt2
		snrpg		atp1b3b
		g3bp1		her8a
		clgn		tmsb4x
		yes1		cops8
		si:ch211-214j24.10		rpl23a
		mapre1b		cyth1b
		atp5c1		rabgap1l
		cnbpa		snapin
		rap1aa		reep5
		kifc1		sft2d1
		eif4a1a		amdhd2
		tmem59l		glrx
		rnf121		zgc:56493
		ciao1		ldhba
		usp10		capn1a
		cox5aa		st8sia6
		fam162a		si:ch211-137a8.4
		tsr2		gdi1
		arf6b		capzb
		commd5		atp6v1f
		rhoca		ENSDARG00000102261
		smc4		arl8ba
		ss18l2		ywhaz
		prdx1		rab11fip1b
		adsl		rps29
		pgrmc2		lgmn
		ap2a1		aldh2.2
		slc39a7		arhgef4
		rdh8a		gabarapb
		mrpl35		bnip3lb
		ndufc2		rab9a
		surf2		LEPROTL1
		tpx2		dctn5
		anapc15		ENSDARG00000073961
		cox7a2a		ehd2b
		ccdc25		lysmd1
		znf706		pfn2
		chmp1a		mdm2
		cyb5r1		uba52
		dpy30		wdfy1
		srsf7a		lamtor3
		dnajc1		pir
		psmd4a		actr1
		atp5l		dctn4
		sumo3b		ptp4a3
		gadd45aa		plekha5
		cd2bp2		mical3b
		fen1		atp5j
		chchd6b		slc15a4
		anxa13		prkcea
		znf207b		atp6v1ba
		arpc5b		zgc:175088
		marcksb		COX5B
		vps36		palm1a
		kpna1		rhoq
		plpp5		uqcrh
		stard3nl		uchl3
		shfm1		vps29
		eif3ja		cutc
		crk		optn
		suclg2		cdc42ep3
		cry4		si:zfos-169g10.3
		pitpnbl		dynlt3
		glrx3		vat1
		tbl2		rnf170
		nme3		fkbp1aa
		hspa4b		sccpdhb
		LUC7L2		trappc6b
		mrpl34		ENSDARG00000028618
		arl2		nfe2l2a
		psme3		ptgr1
		acp1		pfn2l
		impdh1b		lamtor4
		mpc1		evla
		jpt2		rps24
		si:ch211-276i12.11		ccdc32
		dhrs1		slc43a2a
		ganab		capns1a
		taf13		wdr83os
		smx5		rraga
		cbx1b		vdac1
		abcd3a		idh3b
		chmp5b		ap3d1
		scp2a		rhocb
		phb2b		uchl1
		rnf4		mob1ba
		rqcd1		gmfb
		hmgb3b		rab5b
		pak2a		ano10a
		mtx2		fam213aa
		mif		ppiab
		exoc7		bloc1s1
		ttn.1		prkacaa
		ryr1a		kpnb3
				atp5f1
				eef1db
				mtpn
				atp5g3b
				spg21
				uqcc3
				sept7a
				psph
				scamp3
				zgc:66433
				chmp4bb
				ywhaqa
				nfu1
				cmtm3
				rab3ip
				znf593
				coa6
				gpx4b
				zgc:100829
				isca2
				nccrp1
				got2b
				txnrd1
				capza1a
				snx3
				CABZ01095060.1
				ndufa2
				aifm2
				dap
				cryl1
				map7d1b
				rhbdf1a
				commd3
				anapc11
				cfl1
				nudt5
				arpc3
				commd7
				zfyve21
				glud1a
				sept2
				gstm.1
				abhd17b
				vta1
				ywhabl
				uqcrfs1
				si:dkey-13i19.8
				arf2a
				scamp2
				ap2m1a
				nup62l
				tomm7
				cdc42
				MED9
				ssuh2rs1
				chmp1b
				rap2c
				arpc4
				arf2b
				cib1
				zgc:162944
