## Supplementary material for "An atlas of neural crest lineages along the posterior developing zebrafish at single-cell resolution": Figure 5-source data 2

### Sheet: Enriched Gene Pathways
Analysis Type:	PANTHER Overrepresentation Test (Released 20200728)
Annotation Version and Release Date:	PANTHER version 15.0 Released 2020-02-14
Analyzed List:	Client Text Box Input (Danio rerio)
Reference List:	Danio rerio (all genes in database)
Test Type:	FISHER
Correction:	FDR
PANTHER Pathways	Danio rerio - REFLIST (25888)	Client Text Box Input (638)	Client Text Box Input (expected)	Client Text Box Input (over/under)	Client Text Box Input (fold Enrichment)	Client Text Box Input (raw P-value)	Client Text Box Input (FDR)
Glycolysis (P00024)	23	9	0.57	+	15.88	4.36e-08	1.39e-06
Synaptic vesicle trafficking (P05734)	36	9	0.89	+	10.14	1.04e-06	2.07e-05
Fructose galactose metabolism (P02744)	13	3	0.32	+	9.36	0.00614	0.025
Beta3 adrenergic receptor signaling pathway (P04379)	38	7	0.94	+	7.47	9.24e-05	0.00105
Opioid proopiomelanocortin pathway (P05917)	46	8	1.13	+	7.06	4.21e-05	0.000608
Opioid proenkephalin pathway (P05915)	46	8	1.13	+	7.06	4.21e-05	0.000557
Adrenaline and noradrenaline biosynthesis (P00001)	29	5	0.71	+	7	0.00124	0.00678
Opioid prodynorphin pathway (P05916)	42	7	1.04	+	6.76	0.000161	0.00171
5HT3 type receptor mediated signaling pathway (P04375)	18	3	0.44	+	6.76	0.0133	0.0482
Metabotropic glutamate receptor group II pathway (P00040)	56	9	1.38	+	6.52	2.45e-05	0.000433
Cortocotropin releasing factor receptor signaling pathway (P04380)	44	7	1.08	+	6.46	0.000208	0.00207
5HT4 type receptor mediated signaling pathway (P04376)	44	7	1.08	+	6.46	0.000208	0.00195
Cytoskeletal regulation by Rho GTPase (P00016)	102	16	2.51	+	6.36	2.5e-08	9.95e-07
Parkinson disease (P00049)	112	17	2.76	+	6.16	1.42e-08	7.54e-07
Axon guidance mediated by semaphorins (P00007)	34	5	0.84	+	5.97	0.00232	0.0108
Axon guidance mediated by Slit/Robo (P00008)	43	6	1.06	+	5.66	0.0011	0.00671
Muscarinic acetylcholine receptor 2 and 4 signaling pathway (P00043)	72	10	1.77	+	5.64	2.72e-05	0.000433
Alpha adrenergic receptor signaling pathway (P00002)	30	4	0.74	+	5.41	0.00868	0.0328
Huntington disease (P00029)	191	25	4.71	+	5.31	1.01e-10	8.03e-09
5HT1 type receptor mediated signaling pathway (P04373)	54	7	1.33	+	5.26	0.000638	0.00461
Muscarinic acetylcholine receptor 1 and 3 signaling pathway (P00042)	80	10	1.97	+	5.07	6.13e-05	0.00075
Heterotrimeric G-protein signaling pathway-rod outer segment phototransduction (P00028)	48	6	1.18	+	5.07	0.00183	0.00911
FGF signaling pathway (P00021)	158	19	3.89	+	4.88	6.06e-08	1.61e-06
Beta2 adrenergic receptor signaling pathway (P04378)	61	7	1.5	+	4.66	0.00123	0.00722
Beta1 adrenergic receptor signaling pathway (P04377)	61	7	1.5	+	4.66	0.00123	0.00697
Angiotensin II-stimulated signaling through G proteins and beta-arrestin (P05911)	45	5	1.11	+	4.51	0.00688	0.0274
EGF receptor signaling pathway (P00018)	178	19	4.39	+	4.33	3.29e-07	7.48e-06
Oxytocin receptor mediated signaling pathway (P04391)	75	8	1.85	+	4.33	0.000867	0.00574
Ubiquitin proteasome pathway (P00060)	66	7	1.63	+	4.3	0.00186	0.00896
Ras Pathway (P04393)	96	10	2.37	+	4.23	0.000242	0.00203
Thyrotropin-releasing hormone receptor signaling pathway (P04394)	78	8	1.92	+	4.16	0.0011	0.00697
B cell activation (P00010)	89	9	2.19	+	4.1	0.000598	0.00453
Metabotropic glutamate receptor group III pathway (P00039)	93	9	2.29	+	3.93	0.0008	0.00553
Enkephalin release (P05913)	52	5	1.28	+	3.9	0.0119	0.0439
Dopamine receptor mediated signaling pathway (P05912)	73	7	1.8	+	3.89	0.00314	0.0139
T cell activation (P00053)	105	10	2.59	+	3.86	0.000468	0.00372
5HT2 type receptor mediated signaling pathway (P04374)	85	8	2.09	+	3.82	0.00182	0.00932
Nicotinic acetylcholine receptor signaling pathway (P00044)	126	10	3.11	+	3.22	0.00171	0.00904
Integrin signalling pathway (P00034)	221	16	5.45	+	2.94	0.000218	0.00193
TGF-beta signaling pathway (P00052)	128	9	3.15	+	2.85	0.006	0.0251
Heterotrimeric G-protein signaling pathway-Gq alpha and Go alpha mediated pathway (P00027)	181	11	4.46	+	2.47	0.00701	0.0272
CCKR signaling map (P06959)	217	13	5.35	+	2.43	0.00398	0.0171
Inflammation mediated by chemokine and cytokine signaling pathway (P00031)	302	17	7.44	+	2.28	0.00242	0.011
Unclassified (UNCLASSIFIED)	22884	486	563.97	-	0.86	2.57e-17	4.08e-15

### Sheet: Opioid proenkephalin pathway
Gene ID	Mapped IDs	Gene Name Gene Symbol	PANTHER Family/Subfamily	PANTHER GO-Slim Molecular Function	PANTHER GO-Slim Biological Process	PANTHER GO-Slim Cellular Component	PANTHER Protein Class	Pathway
DANRE|ZFIN=ZDB-GENE-010705-1|UniProtKB=Q90Z40	gng3	Guanine nucleotide-binding protein subunit gamma;gng3;ortholog	GUANINE NUCLEOTIDE-BINDING PROTEIN G(I)/G(S)/G(O) SUBUNIT GAMMA-3 (PTHR13809:SF11)	protein binding(GO:0005515)	G protein-coupled receptor signaling pathway(GO:0007186)	catalytic complex(GO:1902494);leaflet of membrane bilayer(GO:0097478);plasma membrane protein complex(GO:0098797);extrinsic component of cytoplasmic side of plasma membrane(GO:0031234);cytoplasmic part(GO:0044444)	heterotrimeric G-protein(PC00117)	Beta3 adrenergic receptor signaling pathway->G-Protein;;Heterotrimeric G-protein signaling pathway-Gi alpha and Gs alpha mediated pathway->G protein gamma subunit;;Thyrotropin-releasing hormone receptor signaling pathway->G-Protein;;Histamine H1 receptor mediated signaling pathway->G-Protein;;Inflammation mediated by chemokine and cytokine signaling pathway->G protein, beta and gamma subunit;;5HT…				Danio rerio	GTPase activity(GO:0003924);G-protein beta-subunit binding(GO:0031681)	signal transduction(GO:0007165);G protein-coupled receptor signaling pathway(GO:0007186)	heterotrimeric G-protein complex(GO:0005834);plasma membrane(GO:0005886);membrane(GO:0016020);G-protein beta/gamma-subunit complex(GO:0031680)	Hemostasis;G beta:gamma signalling through BTK;Activation of kainate receptors upon glutamate binding;ESR-mediated signaling;Opioid Signalling;Inwardly rectifying K+ channels;G alpha (12/13) signalling events;G-protein beta:gamma signalling;Presynaptic function of Kainate receptors;Activation of GABAB receptors;Class B/2 (Secretin family receptors);Platelet activation, signaling and aggregation;R…
DANRE|ZFIN=ZDB-GENE-980526-392|UniProtKB=Q6PC54	snap25b	Synaptosomal-associated protein 25-B;snap25b;ortholog	SYNAPTOSOMAL-ASSOCIATED PROTEIN 25 (PTHR19305:SF5)	syntaxin binding(GO:0019905)	vesicle fusion to plasma membrane(GO:0099500);cellular protein-containing complex assembly(GO:0034622);synaptic vesicle exocytosis(GO:0016079)	SNARE complex(GO:0031201);plasma membrane(GO:0005886)	SNARE protein(PC00034)	Thyrotropin-releasing hormone receptor signaling pathway->SNARE Complex;;Alpha adrenergic receptor signaling pathway->N-ethylmaleimide-sensitive factor attachment protein receptor;;Cortocotropin releasing factor receptor signaling pathway->SNARE Complex;;Beta3 adrenergic receptor signaling pathway->SNARE Complex;;Opioid prodynorphin pathway->SNARE Complex;;Opioid proopiomelanocortin pathway->SNAR…				Danio rerio	SNARE binding(GO:0000149);voltage-gated potassium channel activity(GO:0005249);SNAP receptor activity(GO:0005484);syntaxin-1 binding(GO:0017075);syntaxin binding(GO:0019905)	exocytosis(GO:0006887);vesicle fusion(GO:0006906);locomotory behavior(GO:0007626);synaptic vesicle priming(GO:0016082);synaptic vesicle fusion to presynaptic active zone membrane(GO:0031629);clustering of voltage-gated sodium channels(GO:0045162)	cytoplasm(GO:0005737);plasma membrane(GO:0005886);membrane(GO:0016020);cell junction(GO:0030054);BLOC-1 complex(GO:0031083);SNARE complex(GO:0031201);neuron projection(GO:0043005);synapse(GO:0045202);synaptobrevin 2-SNAP-25-syntaxin-1a-complexin I complex(GO:0070032)
DANRE|ZFIN=ZDB-GENE-050417-59|UniProtKB=Q15KE4	gng2	Guanine nucleotide-binding protein subunit gamma;gng2;ortholog	GUANINE NUCLEOTIDE-BINDING PROTEIN G(I)/G(S)/G(O) SUBUNIT GAMMA-2 (PTHR13809:SF25)	protein binding(GO:0005515)	G protein-coupled receptor signaling pathway(GO:0007186)	catalytic complex(GO:1902494);leaflet of membrane bilayer(GO:0097478);plasma membrane protein complex(GO:0098797);extrinsic component of cytoplasmic side of plasma membrane(GO:0031234);cytoplasmic part(GO:0044444)	heterotrimeric G-protein(PC00117)	Beta3 adrenergic receptor signaling pathway->G-Protein;;Heterotrimeric G-protein signaling pathway-Gi alpha and Gs alpha mediated pathway->G protein gamma subunit;;Thyrotropin-releasing hormone receptor signaling pathway->G-Protein;;Gonadotropin-releasing hormone receptor pathway->Ggamma;;Histamine H1 receptor mediated signaling pathway->G-Protein;;Inflammation mediated by chemokine and cytokine …				Danio rerio	GTPase activity(GO:0003924);G-protein beta-subunit binding(GO:0031681)	sprouting angiogenesis(GO:0002040);signal transduction(GO:0007165);G protein-coupled receptor signaling pathway(GO:0007186);vascular endothelial growth factor receptor signaling pathway(GO:0048010)	cytosol(GO:0005829);heterotrimeric G-protein complex(GO:0005834);plasma membrane(GO:0005886);membrane(GO:0016020);G-protein beta/gamma-subunit complex(GO:0031680)	Hemostasis;G beta:gamma signalling through BTK;Activation of kainate receptors upon glutamate binding;ESR-mediated signaling;Opioid Signalling;Inwardly rectifying K+ channels;G alpha (12/13) signalling events;G-protein beta:gamma signalling;Presynaptic function of Kainate receptors;Activation of GABAB receptors;Class B/2 (Secretin family receptors);Platelet activation, signaling and aggregation;R…
DANRE|ZFIN=ZDB-GENE-050320-65|UniProtKB=Q5BJ11	gnb2	Gnb2 protein;gnb2;ortholog	GUANINE NUCLEOTIDE-BINDING PROTEIN G(I)/G(S)/G(T) SUBUNIT BETA-2 (PTHR19850:SF27)				heterotrimeric G-protein(PC00117)	Beta3 adrenergic receptor signaling pathway->G-Protein;;Wnt signaling pathway->G protein, beta subunit;;Thyrotropin-releasing hormone receptor signaling pathway->G-Protein;;GABA-B receptor II signaling->G protein, beta subunit;;Histamine H1 receptor mediated signaling pathway->G-Protein;;5HT1 type receptor mediated signaling pathway->G-protein;;5HT4 type receptor mediated signaling pathway->G-pro…				Danio rerio	G-protein gamma-subunit binding(GO:0031682)	signal transduction(GO:0007165);G protein-coupled receptor signaling pathway(GO:0007186)	cytoplasm(GO:0005737);heterotrimeric G-protein complex(GO:0005834)	Hemostasis;G beta:gamma signalling through BTK;Activation of kainate receptors upon glutamate binding;ESR-mediated signaling;Opioid Signalling;Inwardly rectifying K+ channels;G alpha (12/13) signalling events;G-protein beta:gamma signalling;Presynaptic function of Kainate receptors;Activation of GABAB receptors;Class B/2 (Secretin family receptors);Platelet activation, signaling and aggregation;R…
DANRE|ZFIN=ZDB-GENE-030131-9966|UniProtKB=Q6TH03	gng5	Guanine nucleotide-binding protein subunit gamma;gng5;ortholog	GUANINE NUCLEOTIDE-BINDING PROTEIN G(I)/G(S)/G(O) SUBUNIT GAMMA-5 (PTHR13809:SF5)	protein binding(GO:0005515)	G protein-coupled receptor signaling pathway(GO:0007186)	catalytic complex(GO:1902494);leaflet of membrane bilayer(GO:0097478);plasma membrane protein complex(GO:0098797);extrinsic component of cytoplasmic side of plasma membrane(GO:0031234);cytoplasmic part(GO:0044444)	heterotrimeric G-protein(PC00117)	Beta3 adrenergic receptor signaling pathway->G-Protein;;Heterotrimeric G-protein signaling pathway-Gi alpha and Gs alpha mediated pathway->G protein gamma subunit;;Thyrotropin-releasing hormone receptor signaling pathway->G-Protein;;Histamine H1 receptor mediated signaling pathway->G-Protein;;Inflammation mediated by chemokine and cytokine signaling pathway->G protein, beta and gamma subunit;;5HT…				Danio rerio	GTPase activity(GO:0003924);G-protein beta-subunit binding(GO:0031681)	signal transduction(GO:0007165);G protein-coupled receptor signaling pathway(GO:0007186)	heterotrimeric G-protein complex(GO:0005834);plasma membrane(GO:0005886);membrane(GO:0016020);G-protein beta/gamma-subunit complex(GO:0031680)
DANRE|ZFIN=ZDB-GENE-980526-468|UniProtKB=Q5TZ66	snap25a	Synaptosomal-associated protein 25-A;snap25a;ortholog	SYNAPTOSOMAL-ASSOCIATED PROTEIN 25 (PTHR19305:SF5)	syntaxin binding(GO:0019905)	vesicle fusion to plasma membrane(GO:0099500);cellular protein-containing complex assembly(GO:0034622);synaptic vesicle exocytosis(GO:0016079)	SNARE complex(GO:0031201);plasma membrane(GO:0005886)	SNARE protein(PC00034)	Thyrotropin-releasing hormone receptor signaling pathway->SNARE Complex;;Alpha adrenergic receptor signaling pathway->N-ethylmaleimide-sensitive factor attachment protein receptor;;Cortocotropin releasing factor receptor signaling pathway->SNARE Complex;;Beta3 adrenergic receptor signaling pathway->SNARE Complex;;Opioid prodynorphin pathway->SNARE Complex;;Opioid proopiomelanocortin pathway->SNAR…				Danio rerio	SNARE binding(GO:0000149);voltage-gated potassium channel activity(GO:0005249);SNAP receptor activity(GO:0005484);syntaxin-1 binding(GO:0017075);syntaxin binding(GO:0019905)	mitotic cytokinesis(GO:0000281);exocytosis(GO:0006887);vesicle fusion(GO:0006906);locomotory behavior(GO:0007626);synaptic vesicle priming(GO:0016082);synaptic vesicle fusion to presynaptic active zone membrane(GO:0031629)	cytoplasm(GO:0005737);plasma membrane(GO:0005886);membrane(GO:0016020);cell junction(GO:0030054);BLOC-1 complex(GO:0031083);SNARE complex(GO:0031201);neuron projection(GO:0043005);synapse(GO:0045202);synaptobrevin 2-SNAP-25-syntaxin-1a-complexin I complex(GO:0070032)	Immune System;Serotonin Neurotransmitter Release Cycle;Norepinephrine Neurotransmitter Release Cycle;Innate Immune System;GABA synthesis, release, reuptake and degradation;Dopamine Neurotransmitter Release Cycle;Glutamate Neurotransmitter Release Cycle;Neuronal System;Transmission across Chemical Synapses;Acetylcholine Neurotransmitter Release Cycle;Cytokine Signaling in Immune system;Other inter…
DANRE|ZFIN=ZDB-GENE-030131-8225|UniProtKB=Q7SZZ5	vamp2	Vesicle-associated membrane protein 2;vamp2;ortholog	VESICLE-ASSOCIATED MEMBRANE PROTEIN 2 (PTHR45701:SF5)	syntaxin binding(GO:0019905)	vesicle fusion(GO:0006906);cellular protein-containing complex assembly(GO:0034622)	SNARE complex(GO:0031201);plasma membrane(GO:0005886)		Thyrotropin-releasing hormone receptor signaling pathway->SNARE Complex;;Alpha adrenergic receptor signaling pathway->N-ethylmaleimide-sensitive factor attachment protein receptor;;Cortocotropin releasing factor receptor signaling pathway->SNARE Complex;;Beta3 adrenergic receptor signaling pathway->SNARE Complex;;Opioid prodynorphin pathway->SNARE Complex;;Opioid proopiomelanocortin pathway->SNAR…				Danio rerio	SNAP receptor activity(GO:0005484);syntaxin-1 binding(GO:0017075);syntaxin binding(GO:0019905)	vesicle fusion(GO:0006906);vesicle-mediated transport(GO:0016192);SNARE complex assembly(GO:0035493)	plasma membrane(GO:0005886);membrane(GO:0016020);integral component of membrane(GO:0016021);SNARE complex(GO:0031201);vesicle(GO:0031982);cleavage furrow(GO:0032154)	Protein localization;Neurotransmitter release cycle;Membrane Trafficking;Signaling by Interleukins;Golgi Associated Vesicle Biogenesis;Acetylcholine Neurotransmitter Release Cycle;Lysosome Vesicle Biogenesis;Vesicle-mediated transport;Clathrin-mediated endocytosis;Cargo recognition for clathrin-mediated endocytosis;Norepinephrine Neurotransmitter Release Cycle;Other interleukin signaling;Glutamat…
DANRE|ZFIN=ZDB-GENE-030131-8473|UniProtKB=B3DH72	oprd1b	Opioid receptor, delta 1b;oprd1b;ortholog	DELTA-TYPE OPIOID RECEPTOR (PTHR24229:SF2)	G protein-coupled receptor activity(GO:0004930);neuropeptide binding(GO:0042923)	neuropeptide signaling pathway(GO:0007218)	integral component of plasma membrane(GO:0005887);plasma membrane region(GO:0098590);neuron projection(GO:0043005)	G-protein coupled receptor(PC00021)	Heterotrimeric G-protein signaling pathway-Gi alpha and Gs alpha mediated pathway->Gi protein coupled receptor;;Enkephalin release->Gi protein coupled receptor;;Heterotrimeric G-protein signaling pathway-Gq alpha and Go alpha mediated pathway->Go-protein coupled receptor;;Opioid proenkephalin pathway->opioid receptor, delta or mu;;Opioid proopiomelanocortin pathway->opioid receptor, delta or mu;;…				Danio rerio	G protein-coupled receptor activity(GO:0004930);opioid receptor activity(GO:0004985);enkephalin receptor activity(GO:0038046);morphine receptor activity(GO:0038047);peptide binding(GO:0042277);neuropeptide binding(GO:0042923)	signal transduction(GO:0007165);G protein-coupled receptor signaling pathway(GO:0007186);neuropeptide signaling pathway(GO:0007218);opioid receptor signaling pathway(GO:0038003)	integral component of plasma membrane(GO:0005887);membrane(GO:0016020);integral component of membrane(GO:0016021);neuron projection(GO:0043005)
